# Integrative transcriptome imputation reveals tissue-specific and shared biological mechanisms mediating susceptibility to complex traits

**DOI:** 10.1101/532929

**Authors:** Wen Zhang, Georgios Voloudakis, Veera M. Rajagopal, Ben Reahead, Joel T. Dudley, Eric E. Schadt, Johan L.M. Björkegren, Yungil Kim, John F. Fullard, Gabriel E. Hoffman, Panos Roussos

## Abstract

Transcriptome-wide association studies integrate gene expression data with common risk variation to identify gene-trait associations. By incorporating epigenome data to estimate the functional importance of genetic variation on gene expression, we improve the accuracy of transcriptome prediction and the power to detect significant expression-trait associations. Joint analysis of 14 large-scale transcriptome datasets and 58 traits identify 13,724 significant expression-trait associations that converge to biological processes and relevant phenotypes in human and mouse phenotype databases. We perform drug repurposing analysis and identify known and novel compounds that mimic or reverse trait-specific changes. We identify genes that exhibit agonistic pleiotropy for genetically correlated traits that converge on shared biological pathways and elucidate distinct processes in disease etiopathogenesis. Overall, this comprehensive analysis provides insight into the specificity and convergence of gene expression on susceptibility to complex traits.

---

Despite the recent success of genome-wide association studies (GWASs) in cataloguing risk genetic variation, our understanding of the mechanisms through which they act remain largely unknown^1^. Risk variants are highly enriched in *cis* regulatory elements (CREs), including promoters and enhancers^2,3^ and affect the regulation of gene expression^2–10^. Multiple computational methods have been developed to link risk variants with differential gene expression^11–15^. PrediXcan^16^ performs transcriptome-wide association study (TWAS) by gene expression imputation, and so far it outperforms similar methods^17^. Briefly, PrediXcan uses elastic net (ENet) regression models, trained in a reference transcriptome, to impute gene expression. The models use a set of *cis*-SNPs (SNPs in proximity to the transcription start site) as linear predictors of gene expression. The imputed expressions are then correlated with the phenotype of interest to identify gene-trait associations (GTAs).

Here we present EpiXcan, a novel method that increases prediction accuracy in transcriptome imputation by integrating epigenetic data to model the prior probability that a SNP affects transcription. EpiXcan specifically leverages annotations derived from the Roadmap Epigenomics Mapping Consortium (REMC) that integrates multiple epigenetic assays, including DNA methylation, histone modification and chromatin accessibility^18^. The rationale of our approach is that SNPs within CREs are more likely to be functionally relevant^19^. We then utilize 14 large-scale transcriptome datasets of genotyped individuals to train prediction models and integrate with 58 complex traits and diseases to define significant GTAs. GTAs exhibit significant enrichment for relevant biological pathways and known genes linked to trait-related phenotypes in humans and mice. Imputed transcriptomic changes are used to identify known compounds that can normalize genetically driven expression perturbations. Pairwise trait analysis identifies genes that exhibit agonistic pleiotropy for genetically correlated traits that converge on shared biological pathways. Finally, bi-directional regression analysis identifies putative causal relationships among traits. Overall, our analysis provides insight into the specificity and convergence of gene expression mediating the genetic risk architecture underlying susceptibility of complex traits and diseases.
