## Supplementary material for "Integrative transcriptome imputation reveals tissue-specific and shared biological mechanisms mediating susceptibility to complex traits": Table S1

### Sheet: Tissues (predictor & observed)
Cohorts	Tissue	Sample Size	Number of Genes	Predictor	Observed
STARNET	SF	543	14119	✓	✓
STARNET	MAM	524	15458	✓	✓
STARNET	LIV	522	13875	✓	✓
STARNET	AOR	508	16214	✓	✓
STARNET	SKLM	507	12544	✓	✓
STARNET	VAF	503	14964	✓	✓
STARNET	BLD	443	12843	✓	✓
GTEx	SKLM	413	14594	✓	✓
GTEx	SF	320	14720	✓	✓
GTEx	BLD	307	14010	✓	✓
GTEx	VAF	269	14720	✓	✓
GTEx	AOR	231	14711	✓	✓
GTEx	LIV	130	14536	✓	✓
CMC	Brain, DLPFC	467	16423	✓
HBCC	Brain	280	12615		✓
GTEx	Brain, Cerebellum	154	14671		✓
GTEx	Brain, Caudate basal ganglia	144	14690		✓
GTEx	Brain, Cortex	136	14684		✓
GTEx	Brain, Nucleus accumbens basal ganglia	130	14689		✓
GTEx	Brain, Cerebellar Hemisphere	125	14648		✓
GTEx	Brain, Frontal Cortex	118	14675		✓
GTEx	Brain, Hippocampus	111	14694		✓
GTEx	Brain, Putamen basal ganglia	111	14671		✓
GTEx	Brain, Anterior cingulate cortex	109	14675		✓
GTEx	Brain, Hypothalamus	108	14701		✓
GTEx	Brain, Amygdala	88	14682		✓
GTEx	Brain, Spinal cord cervical	83	14720		✓
GTEx	Brain, Substantia nigra	80	14693		✓
Predictor: Datasets used to train models (PredictDBs)
Observed: Datasets used to verify accuracy of predictions
