## Supplementary material for "Integrative transcriptome imputation reveals tissue-specific and shared biological mechanisms mediating susceptibility to complex traits": Table S2

### Sheet: CV R2
Cohort		P-value of adjusted R2CV comparison	No. genes with adjusted R2 CV	Ratio of gene numbers (EpiXcan/PrediXcan)	Median of RMSE	# of genes where ΔR2CV was higher in EpiXcan (ΔR2CV > 0)	# of genes where ΔR2CV was higher in PrediXcan (ΔR2CV < 0)	Ratio of the left two numbers (#(ΔR2CV > 0)/#(ΔR2CV < 0))	P value of delta value comparison
			>= 0.01 (EpiXcan /PrediXcan)	with adjusted R2 CV >=0.01	(EpiXcan /PrediXcan)
CMC		1.09*10-63	13529/13187	1.03	0.9796/0.9814	8124	6046	1.3	6.66*10-16
STARNET	Liver	1.22*10-130	10285/10000	1.03	0.9838/0.9855	6680	4185	1.6	6.66*10-16
	Blood	1.13*10-69	9221/9053	1.02	0.9833/0.9849	5684	4061	1.4	6.66*10-16
	SF	1.51*10-85	10183/9826	1.04	0.9865/0.9874	6407	4354	1.5	6.66*10-16
	VAF	1.47*10-122	10511/10156	1.03	0.9881/0.9889	6791	4389	1.5	8.88*10-16
	MAM	1.74*10-35	10997/10688	1.03	0.9878/0.9891	6577	5182	1.3	6.66*10-16
	AOR	3.84*10-25	11081/10729	1.03	0.9894/0.9902	6582	5320	1.2	8.88*10-16
	SKLM	3.90*10-44	8873/8561	1.04	0.9882/0.9891	5493	4019	1.4	6.66*10-16
GTEx	Liver	1.70*10-105	7968/7039	1.13	0.9813/0.9817	5660	3524	1.6	8.88*10-16
	Blood	9.13*10-95	9485/8945	1.06	0.9864/0.9871	6130	4060	1.5	8.88*10-16
	SF	1.54*10-99	10484/10090	1.04	0.9827/0.9841	6721	4573	1.5	8.88*10-16
	VAF	2.18*10-64	9642/9160	1.05	0.9860/0.9869	6216	4377	1.4	6.66*10-16
	AOR	1.63*10-68	9794/9141	1.07	0.9823/0.9835	6264	4447	1.4	6.66*10-16
	SKLM	1.58*10-65	10475/10062	1.04	0.9864/0.9878	6503	4687	1.4	6.66*10-16
		Table S2. Comparison of R2CV between EpiXcan approach and PrediXcan. ‘greater’ option.
		P-values show significances of EpiXcan R2CV improvements over PrediXcan R2CV using Wilcoxon pair-wise test
