## Supplementary material for "Integrative transcriptome imputation reveals tissue-specific and shared biological mechanisms mediating susceptibility to complex traits": Table S3

### Sheet:  correlation R2PP
Predictors (14 PredictDB)		Predicted expression		No. genes with adjusted R2PP >= 0.01 (EpiXcan/PrediXcan)	Ratio of gene numbers (EpiXcan/PrediXcan) adjusted R2PP >= 0.01	# of genes where ΔR2PP was higher in EpiXcan (ΔR2PP > 0)	# of genes where ΔR2PP was higher in PrediXcan (ΔR2PP < 0)	Ratio of the left two numbers (#(ΔR2PP > 0)/#(ΔR2PP < 0))	P value of delta value comparison
CMC Brain, DLPFC		HBCC Brain		1996/1681	1.19	5429	2538	2.1	6.66*10-16
		GTEx Brain	(1) Frontal Cortex	3606/3110	1.16	6656	3006	2.2	6.66*10-16
			(2) Amygdala	3222/2730	1.18	6576	3083	2.1	6.66*10-16
			(3) Spinal cord cervical	3236/2760	1.17	6578	3086	2.1	6.66*10-16
			(4) Cortex	3786/3319	1.14	6591	3073	2.1	6.66*10-16
			(5) Substantia nigra	3263/2794	1.17	6605	3051	2.2	8.88*10-16
			(6) Cerebellum	3486/3019	1.15	6622	3025	2.2	6.66*10-16
			(7) Hypothalamus	3001/2599	1.15	6592	3071	2.1	6.66*10-16
			(8) Hippocampus	3014/2587	1.17	6622	3040	2.2	6.66*10-16
			(9) Anterior cingulate cortex	3417/2967	1.15	6601	3061	2.2	6.66*10-16
			(10) Caudate basal ganglia	3220/2776	1.16	6641	3018	2.2	6.66*10-16
			(11) Cerebellar Hemisphere	3255/2828	1.15	6666	2978	2.2	8.88*10-16
			(12) Nucleus accumbens basal ganglia	3102/2667	1.16	6651	3010	2.2	6.66*10-16
			(13) Putamen basal ganglia	3344/2858	1.17	6595	3056	2.2	8.88*10-16
STARNET	Liver	GTEx	Liver	3774/3140	1.2	6544	2605	2.5	6.66*10-16
	Blood		Whole blood	3140/2646	1.19	5647	2417	2.3	6.66*10-16
	Adipose, subcutaneous		Adipose, subcutaneous	4033/3410	1.18	6365	2623	2.4	6.66*10-16
	Aorta		Artery, Aorta	4156/3575	1.16	6140	3126	2	6.66*10-16
	Mammary artery		Artery, Aorta	3879/3396	1.14	6242	3197	2	6.66*10-16
	Muscle, skeletal		Muscle, skeletal	3403/2888	1.18	5312	2368	2.2	6.66*10-16
	Adipose, visceral		Adipose, visceral	3838/3154	1.22	6515	2669	2.4	8.88*10-16
GTEx	Liver	STARNET	Liver	1095/755	1.45	3287	2083	1.6	2.22*10-16
	Whole blood		Blood	1953/1553	1.26	4855	2227	2.2	6.66*10-16
	Adipose, subcutaneous		Adipose, subcutaneous	2003/1554	1.29	5730	2704	2.1	8.88*10-16
	Artery, Aorta		Aorta	1444/1033	1.4	5147	2626	2	6.66*10-16
	Muscle, skeletal		Muscle, skeletal	2245/1773	1.27	5200	2569	2	6.66*10-16
	Adipose, visceral		Adipose, visceral	1800/1341	1.34	5211	2567	2	6.66*10-16
Table S3. Comparison of prediction correlations, R2PP, between EpiXcan and PrediXcan.
P-values show significances of EpiXcan R2PP improvements over PrediXcan R2PP using Wilcoxon pair-wise test
