## Supplementary material for "Integrative transcriptome imputation reveals tissue-specific and shared biological mechanisms mediating susceptibility to complex traits": Table S4

### Sheet: Trait Name Category
Trait Name	Category	Data sources	GWAS identifier (Abbreviation)	Number of all the associated genes	Number of Significantly associated genes (FDR<=0.01)	Number of regulated genes (Up/Down)	Number of ambiguous genes	Differences of regulated genes (Up-Down)
Schizophrenia	Neuropsychiatric	http://www.med.unc.edu/pgc/results-and-downloads	PGC2_SCZ	15521	324	166/153	5	13
Alzheimer's disease	Neuropsychiatric	http://web.pasteur-lille.fr/en/recherche/u744/igap/igap_download.php	AD	15519	51	29/21	1	8
Autism spectrum disorder	Neuropsychiatric	http://www.med.unc.edu/pgc/results-and-downloads	iPSYCH_ASD	15521	18	9/9	0	0
Attention Deficit Hyperactivity disorder	Neuropsychiatric	http://www.med.unc.edu/pgc/results-and-downloads	iPSYCH_ADHD_EUR	15497	41	24/15	2	9
Anxiety, case/control	Neuropsychiatric	http://www.med.unc.edu/pgc/results-and-downloads	ANX_CC	15498	2	1/1	0	0
Anxiety, factor scores	Neuropsychiatric	http://www.med.unc.edu/pgc/results-and-downloads	ANX_FS	15498	2	0/2	0	-2
Smoking, cigarettes/day	Neuropsychiatric	http://www.med.unc.edu/pgc/downloads	TAG_CPD	15348	5	3/2	0	1
Smoking, age of onset	Neuropsychiatric	http://www.med.unc.edu/pgc/downloads	TAG_ONSET	15347	1	1/0	0	1
Smoking, ever vs. never	Neuropsychiatric	http://www.med.unc.edu/pgc/downloads	TAG_EVRSMK	15348	7	4/3	0	1
Smoking, current vs. former	Neuropsychiatric	http://www.med.unc.edu/pgc/downloads	TAG_FORMER	15348	3	1/2	0	-1
Extraversion	Neuropsychiatric	http://www.tweelingenregister.org/GPC/	EXTRAVERSION	15512	0	0/0	0	0
Neuroticism	Neuropsychiatric	https://www.thessgac.org/data	WellBeing_Neuroticism	15513	64	24/39	1	-15
Depressive symptoms	Neuropsychiatric	https://www.thessgac.org/data	WellBeing_DS	15513	2	0/2	0	-2
Subjective well being	Neuropsychiatric	https://www.thessgac.org/data	WellBeing_SWB	15326	11	5/6	0	-1
Years of education	Neuropsychiatric	http://www.thessgac.org/data	EduYear	15526	216	106/103	7	3
Crohn's disease	Autoimmune	http://www.ibdgenetics.org/downloads.html	CD	15527	151	82/62	7	20
Ulcerative colitis	Autoimmune	http://www.ibdgenetics.org/downloads.html	UC	15529	87	38/42	7	-4
Inflammatory bowel disease	Autoimmune	http://www.ibdgenetics.org/downloads.html	IBD	15529	188	97/85	6	12
Atopic dermatitis	Autoimmune	https://data.bris.ac.uk/data/dataset/28uchsdpmub118uex26ylacqm	ActDerm	15528	40	22/17	1	5
Rheumatoid arthritis	Autoimmune	http://plaza.umin.ac.jp/~yokada/datasource/software.htm	RA	15521	83	38/42	3	-4
Systemic lupus erythematosus	Autoimmune	http://insidegen.com/insidegen-LUPUS-data.html	SLE	15509	60	31/26	3	5
Coronary artery disease	CAD	http://www.cardiogramplusc4d.org/data-downloads/	CAD_ADD	15524	134	66/67	1	-1
Myocardial infarction	CAD	http://www.cardiogramplusc4d.org/data-downloads/	MI_ADD	15524	81	37/42	2	-5
High density lipoprotein	Lipids	http://csg.sph.umich.edu//abecasis/public/lipids2013/	LIPIDS_HDL	15342	244	105/130	9	-25
Low density lipoprotein	Lipids	http://csg.sph.umich.edu//abecasis/public/lipids2013/	LIPIDS_LDL	15339	227	113/107	7	6
Total cholesterol	Lipids	http://csg.sph.umich.edu//abecasis/public/lipids2013/	LIPIDS_TC	15342	276	131/135	10	-4
Triglycerides	Lipids	http://csg.sph.umich.edu//abecasis/public/lipids2013/	LIPIDS_TG	15339	175	87/82	6	5
Diabetes, type 2	Diabetes	http://diagram-consortium.org/downloads.html	T2D	15332	15	6/9	0	-3
Glucose, fasting	Diabetes	https://www.magicinvestigators.org/downloads/	FastingGlucose	15348	30	16/13	1	3
Glycated hemoglobin	Diabetes	https://www.magicinvestigators.org/downloads/	HBA1C	15364	25	12/11	2	1
Insulin, fasting	Diabetes	https://www.magicinvestigators.org/downloads/	FastingInsulin	15346	4	1/3	0	-2
Insulin resistance, HOMA	Diabetes	https://www.magicinvestigators.org/downloads/	HOMAIR	15346	4	3/1	0	2
Beta-cell function, HOMA	Diabetes	https://www.magicinvestigators.org/downloads/	HOMAB	15346	3	1/2	0	-1
Glucose, fasting 2	Diabetes	https://www.magicinvestigators.org/downloads/	Man_FastingGlucose	15367	55	32/20	3	12
Insulin, fasting 2	Diabetes	https://www.magicinvestigators.org/downloads/	Man_FastingInsulin	15367	13	4/9	0	-5
BMI	Antropometric/development	http://portals.broadinstitute.org/collaboration/giant/index.php/GIANT_consortium_data_files	BMI	15355	172	81/89	2	-8
BMI, waist adjusted	Antropometric/development	http://portals.broadinstitute.org/collaboration/giant/index.php/GIANT_consortium_data_files	GIANT_WCadjBMI	15354	124	71/52	1	19
BMI, hip adjusted	Antropometric/development	http://portals.broadinstitute.org/collaboration/giant/index.php/GIANT_consortium_data_files	GIANT_HIPadjBMI	15354	194	94/98	2	-4
BMI, waist/hip ratio adjusted	Antropometric/development	http://portals.broadinstitute.org/collaboration/giant/index.php/GIANT_consortium_data_files	GIANT_WHRadjBMI	15355	80	48/29	3	19
Waist circumference	Antropometric/development	http://portals.broadinstitute.org/collaboration/giant/index.php/GIANT_consortium_data_files	GIANT_WC	15354	95	46/47	2	-1
Hip circumference	Antropometric/development	http://portals.broadinstitute.org/collaboration/giant/index.php/GIANT_consortium_data_files	GIANT_HIP	15354	132	67/62	3	5
Waist/hip ratio	Antropometric/development	http://portals.broadinstitute.org/collaboration/giant/index.php/GIANT_consortium_data_files	GIANT_WHR	15354	47	27/18	2	9
Glucose, 2hr tolerance test	Antropometric/development	https://www.magicinvestigators.org/downloads/	Glucose_BMI	15306	11	1/10	0	-9
Height	Antropometric/development	http://portals.broadinstitute.org/collaboration/giant/index.php/GIANT_consortium_data_files	HEIGHT	15354	1656	795/809	52	-14
Childhood obesity	Antropometric/development	http://egg-consortium.org/	EGG_OBESITY	15352	16	10/6	0	4
Childhood BMI	Antropometric/development	http://egg-consortium.org/	EGG_BMI	15356	27	15/11	1	4
Birth weight	Antropometric/development	http://egg-consortium.org/	EGG_BW	15532	121	58/60	3	-2
Head circumference	Antropometric/development	http://egg-consortium.org/	EGG_HC	15352	11	6/5	0	1
Birth length	Antropometric/development	http://egg-consortium.org/	EGG_BL	15310	4	1/3	0	-2
Menarche, age at	Antropometric/development	http://www.reprogen.org/index.html	MENARCHE	15347	141	68/70	3	-2
Menopause, age at	Antropometric/development	http://www.reprogen.org/index.html	MENOPAUSE	15339	184	98/82	4	16
Bone mineral density, femoral	Bone mineral density	http://www.gefos.org/?q=content/data-release-2015	FEMORAL_BMD	15532	29	12/17	0	-5
Bone mineral density, forearm	Bone mineral density	http://www.gefos.org/?q=content/data-release-2015	FOREARM_BMD	15527	9	6/3	0	3
Bone mineral density, spine	Bone mineral density	http://www.gefos.org/?q=content/data-release-2015	SPINE_BMD	15532	26	13/13	0	0
Kidney, eGFR	Kidney	https://fox.nhlbi.nih.gov/CKDGen/	eGFRcrea	15307	193	96/94	3	2
Kidney, urinary albumin/creatinine	Kidney	https://fox.nhlbi.nih.gov/CKDGen/	UACR	15308	6	3/3	0	0
Kidney, microalbuminuria	Kidney	https://fox.nhlbi.nih.gov/CKDGen/	MA	15306	1	0/1	0	-1
Kidney, chronic disease	Kidney	https://fox.nhlbi.nih.gov/CKDGen/	CKD_smr	15304	22	7/14	1	-7
