## Supplementary material for "Integrative transcriptome imputation reveals tissue-specific and shared biological mechanisms mediating susceptibility to complex traits": Table S5

### Sheet: EpiXcan_all
Set	pval	odds.ratio	intersection	union	qvalue	Jaccard	Bonf_AdjP	BH_AdjP	name_full	group	OR.ci95.down	OR.ci95.up
EpiXcan	0.00293368	1.15119	606	5727	0.0293368	0.105815	0.0293368	0.0293368	pLI >= 0.9	Exome Aggregation Consortium	1.0432	1.27035
EpiXcan	0.393136	1.03562	101	3363	1	0.0300327	1	1	0.7 <= pLI < 0.8	Exome Aggregation Consortium	0.833602	1.28659
EpiXcan	0.798492	0.911483	86	3344	1	0.0257177	1	1	0.3 <= pLI < 0.4	Exome Aggregation Consortium	0.722494	1.14991
EpiXcan	0.9037	0.857606	77	3319	1	0.0231998	1	1	0.4 <= pLI < 0.5	Exome Aggregation Consortium	0.671819	1.09477
EpiXcan	0.952433	0.847515	113	3548	1	0.0318489	1	1	0.8 <= pLI < 0.9	Exome Aggregation Consortium	0.691962	1.03804
EpiXcan	0.996479	0.701468	59	3287	1	0.0179495	1	1	0.5 <= pLI < 0.6	Exome Aggregation Consortium	0.533028	0.923135
EpiXcan	0.999278	0.676831	68	3372	1	0.0201661	1	1	0.6 <= pLI < 0.7	Exome Aggregation Consortium	0.524099	0.874072
EpiXcan	0.999999	0.618283	96	3653	1	0.0262798	1	1	0.1 <= pLI < 0.2	Exome Aggregation Consortium	0.498438	0.766944
EpiXcan	1	0.519098	58	3427	1	0.0169244	1	1	0.2 <= pLI < 0.3	Exome Aggregation Consortium	0.395135	0.681951
EpiXcan	1	0.590215	1519	12840	1	0.118302	1	1	pLI < 0.1	Exome Aggregation Consortium	0.54429	0.640015

### Sheet: PrediXcan_all
Set	pval	odds.ratio	intersection	union	qvalue	Jaccard	Bonf_AdjP	BH_AdjP	name_full	group	OR.ci95.down	OR.ci95.up
PrediXcan	0.00963375	1.13365	539	5501	0.0963375	0.0979822	0.0963375	0.0963375	pLI >= 0.9	Exome Aggregation Consortium	1.02251	1.25688
PrediXcan	0.613151	0.971922	86	3085	1	0.0278768	1	1	0.7 <= pLI < 0.8	Exome Aggregation Consortium	0.770942	1.2253
PrediXcan	0.712489	0.939291	79	3058	1	0.0258339	1	1	0.3 <= pLI < 0.4	Exome Aggregation Consortium	0.738255	1.19507
PrediXcan	0.970223	0.78676	64	3039	1	0.0210596	1	1	0.4 <= pLI < 0.5	Exome Aggregation Consortium	0.604226	1.02444
PrediXcan	0.97312	0.816731	98	3270	1	0.0299694	1	1	0.8 <= pLI < 0.9	Exome Aggregation Consortium	0.658516	1.01296
PrediXcan	0.999011	0.646427	49	3004	1	0.0163116	1	1	0.5 <= pLI < 0.6	Exome Aggregation Consortium	0.479964	0.870623
PrediXcan	0.999114	0.668432	60	3087	1	0.0194363	1	1	0.6 <= pLI < 0.7	Exome Aggregation Consortium	0.51019	0.875753
PrediXcan	0.999993	0.568913	56	3136	1	0.0178571	1	1	0.2 <= pLI < 0.3	Exome Aggregation Consortium	0.431092	0.750797
PrediXcan	0.999997	0.613735	85	3371	1	0.0252151	1	1	0.1 <= pLI < 0.2	Exome Aggregation Consortium	0.488919	0.770416
PrediXcan	1	0.619845	1383	12683	1	0.109044	1	1	pLI < 0.1	Exome Aggregation Consortium	0.569508	0.674631

### Sheet: EpiXcan_trait_categories
Set	pval	odds.ratio	intersection	union	qvalue	Jaccard	Bonf_AdjP	BH_AdjP	name_full	group	OR.ci95.down	OR.ci95.up
EpiXcan - Neuropsychiatric	0.000149268	1.45738	140	3894	0.0119415	0.0359527	0.0119415	0.0119415	pLI >= 0.9	Exome Aggregation Consortium	1.19813	1.77272
EpiXcan - Antropometric/development	0.000807841	1.21132	410	4925	0.0323136	0.0832487	0.0646273	0.0323136	pLI >= 0.9	Exome Aggregation Consortium	1.07803	1.36108
EpiXcan - Bone mineral density	0.0546145	2.97668	4	627	1	0.00637959	1	1	0.3 <= pLI < 0.4	Exome Aggregation Consortium	1.06148	8.34739
EpiXcan - Diabetes	0.122508	1.36686	23	3560	1	0.00646067	1	1	pLI >= 0.9	Exome Aggregation Consortium	0.852134	2.19249
EpiXcan - Bone mineral density	0.130684	1.55915	12	3522	1	0.00340716	1	1	pLI >= 0.9	Exome Aggregation Consortium	0.802233	3.03022
EpiXcan - Kidney	0.158379	1.22573	38	3619	1	0.0105001	1	1	pLI >= 0.9	Exome Aggregation Consortium	0.852028	1.76333
EpiXcan - Neuropsychiatric	0.185614	1.24323	23	1142	1	0.0201401	1	1	0.7 <= pLI < 0.8	Exome Aggregation Consortium	0.812377	1.90258
EpiXcan - Diabetes	0.187569	1.68964	5	675	1	0.00740741	1	1	0.3 <= pLI < 0.4	Exome Aggregation Consortium	0.683614	4.17614
EpiXcan - Neuropsychiatric	0.236332	1.21062	20	1077	1	0.0185701	1	1	0.4 <= pLI < 0.5	Exome Aggregation Consortium	0.768225	1.90777
EpiXcan - CAD	0.237119	1.20112	26	3580	1	0.00726257	1	1	pLI >= 0.9	Exome Aggregation Consortium	0.775142	1.8612
EpiXcan - CAD	0.276238	1.35057	7	927	1	0.00755124	1	1	0.8 <= pLI < 0.9	Exome Aggregation Consortium	0.626915	2.90953
EpiXcan - Lipids	0.309319	1.15694	18	1050	1	0.0171429	1	1	0.3 <= pLI < 0.4	Exome Aggregation Consortium	0.717165	1.86637
EpiXcan - Bone mineral density	0.32366	1.53732	3	859	1	0.00349243	1	1	0.8 <= pLI < 0.9	Exome Aggregation Consortium	0.475049	4.97499
EpiXcan - Antropometric/development	0.39892	1.04167	66	2400	1	0.0275	1	1	0.7 <= pLI < 0.8	Exome Aggregation Consortium	0.803281	1.3508
EpiXcan - Autoimmune	0.448012	1.07326	12	934	1	0.012848	1	1	0.7 <= pLI < 0.8	Exome Aggregation Consortium	0.599605	1.92108
EpiXcan - Autoimmune	0.47041	1.01863	64	3751	1	0.0170621	1	1	pLI >= 0.9	Exome Aggregation Consortium	0.77301	1.3423
EpiXcan - Autoimmune	0.494549	1.03893	11	901	1	0.0122087	1	1	0.3 <= pLI < 0.4	Exome Aggregation Consortium	0.566236	1.90621
EpiXcan - Lipids	0.496179	1.02502	17	1085	1	0.0156682	1	1	0.7 <= pLI < 0.8	Exome Aggregation Consortium	0.627477	1.67442
EpiXcan - Autoimmune	0.51462	1.01565	15	1128	1	0.0132979	1	1	0.8 <= pLI < 0.9	Exome Aggregation Consortium	0.602026	1.71345
EpiXcan - Neuropsychiatric	0.540106	0.996474	18	1123	1	0.0160285	1	1	0.6 <= pLI < 0.7	Exome Aggregation Consortium	0.618415	1.60565
EpiXcan - Autoimmune	0.544406	1.00061	10	868	1	0.0115207	1	1	0.4 <= pLI < 0.5	Exome Aggregation Consortium	0.530081	1.88882
EpiXcan - Diabetes	0.548353	1.05093	3	643	1	0.00466563	1	1	0.4 <= pLI < 0.5	Exome Aggregation Consortium	0.33162	3.33048
EpiXcan - Kidney	0.551735	1.00668	6	803	1	0.00747198	1	1	0.2 <= pLI < 0.3	Exome Aggregation Consortium	0.443918	2.28287
EpiXcan - CAD	0.571736	0.998495	4	733	1	0.00545703	1	1	0.7 <= pLI < 0.8	Exome Aggregation Consortium	0.367115	2.71575
EpiXcan - CAD	0.598223	0.964455	4	754	1	0.00530504	1	1	0.2 <= pLI < 0.3	Exome Aggregation Consortium	0.354636	2.6229
EpiXcan - Diabetes	0.616031	0.942829	4	907	1	0.00441014	1	1	0.8 <= pLI < 0.9	Exome Aggregation Consortium	0.345378	2.57378
EpiXcan - Antropometric/development	0.641296	0.957685	58	2374	1	0.0244313	1	1	0.3 <= pLI < 0.4	Exome Aggregation Consortium	0.727077	1.26143
EpiXcan - Kidney	0.654426	0.897986	5	759	1	0.00658762	1	1	0.6 <= pLI < 0.7	Exome Aggregation Consortium	0.367392	2.19487
EpiXcan - Bone mineral density	0.657436	0.897339	2	948	1	0.0021097	1	1	0.1 <= pLI < 0.2	Exome Aggregation Consortium	0.216873	3.71284
EpiXcan - Autoimmune	0.692189	0.875027	8	820	1	0.0097561	1	1	0.5 <= pLI < 0.6	Exome Aggregation Consortium	0.431356	1.77504
EpiXcan - Bone mineral density	0.71343	0.8078	1	546	1	0.0018315	1	1	0.5 <= pLI < 0.6	Exome Aggregation Consortium	0.111016	5.87792
EpiXcan - Diabetes	0.73803	0.762835	2	594	1	0.003367	1	1	0.5 <= pLI < 0.6	Exome Aggregation Consortium	0.187383	3.1055
EpiXcan - Bone mineral density	0.747405	0.732526	1	596	1	0.00167785	1	1	0.4 <= pLI < 0.5	Exome Aggregation Consortium	0.100688	5.32926
EpiXcan - Kidney	0.759213	0.77183	4	716	1	0.00558659	1	1	0.4 <= pLI < 0.5	Exome Aggregation Consortium	0.285197	2.08881
EpiXcan - Lipids	0.769042	0.859727	19	1280	1	0.0148438	1	1	0.8 <= pLI < 0.9	Exome Aggregation Consortium	0.540422	1.36769
EpiXcan - Kidney	0.776596	0.780411	6	979	1	0.0061287	1	1	0.8 <= pLI < 0.9	Exome Aggregation Consortium	0.344414	1.76834
EpiXcan - Lipids	0.781627	0.857179	21	1366	1	0.0153734	1	1	0.1 <= pLI < 0.2	Exome Aggregation Consortium	0.550645	1.33436
EpiXcan - Lipids	0.787076	0.914857	87	3884	1	0.0223996	1	1	pLI >= 0.9	Exome Aggregation Consortium	0.723132	1.15741
EpiXcan - Bone mineral density	0.798405	0.627591	1	685	1	0.00145985	1	1	0.2 <= pLI < 0.3	Exome Aggregation Consortium	0.0862855	4.56473
EpiXcan - Diabetes	0.819218	0.63885	2	688	1	0.00290698	1	1	0.6 <= pLI < 0.7	Exome Aggregation Consortium	0.156995	2.59964
EpiXcan - Kidney	0.83287	0.684063	4	784	1	0.00510204	1	1	0.7 <= pLI < 0.8	Exome Aggregation Consortium	0.252864	1.85057
EpiXcan - Diabetes	0.83602	0.613229	2	712	1	0.00280899	1	1	0.7 <= pLI < 0.8	Exome Aggregation Consortium	0.150712	2.49516
EpiXcan - Neuropsychiatric	0.865211	0.795931	20	1342	1	0.0149031	1	1	0.8 <= pLI < 0.9	Exome Aggregation Consortium	0.506409	1.25098
EpiXcan - CAD	0.875865	0.551353	2	667	1	0.0029985	1	1	0.4 <= pLI < 0.5	Exome Aggregation Consortium	0.13588	2.2372
EpiXcan - Lipids	0.878918	0.73991	12	1066	1	0.011257	1	1	0.6 <= pLI < 0.7	Exome Aggregation Consortium	0.414733	1.32005
EpiXcan - CAD	0.896148	0.518289	2	701	1	0.00285307	1	1	0.3 <= pLI < 0.4	Exome Aggregation Consortium	0.12775	2.10273
EpiXcan - Autoimmune	0.898008	0.677653	8	959	1	0.00834202	1	1	0.2 <= pLI < 0.3	Exome Aggregation Consortium	0.33446	1.373
EpiXcan - CAD	0.901505	0.509284	2	711	1	0.00281294	1	1	0.6 <= pLI < 0.7	Exome Aggregation Consortium	0.125535	2.06612
EpiXcan - Kidney	0.91317	0.53977	3	751	1	0.00399467	1	1	0.3 <= pLI < 0.4	Exome Aggregation Consortium	0.171788	1.696
EpiXcan - Autoimmune	0.917839	0.636805	7	915	1	0.00765027	1	1	0.6 <= pLI < 0.7	Exome Aggregation Consortium	0.299783	1.35271
EpiXcan - Lipids	0.92494	0.656494	9	975	1	0.00923077	1	1	0.5 <= pLI < 0.6	Exome Aggregation Consortium	0.337425	1.27728
EpiXcan - Antropometric/development	0.930491	0.807578	47	2351	1	0.0199915	1	1	0.4 <= pLI < 0.5	Exome Aggregation Consortium	0.596573	1.09321
EpiXcan - Antropometric/development	0.930998	0.837899	72	2591	1	0.0277885	1	1	0.8 <= pLI < 0.9	Exome Aggregation Consortium	0.654633	1.07247
EpiXcan - Antropometric/development	0.932805	0.811837	51	2391	1	0.02133	1	1	0.6 <= pLI < 0.7	Exome Aggregation Consortium	0.60679	1.08617
EpiXcan - CAD	0.936099	0.498754	3	1019	1	0.00294406	1	1	0.1 <= pLI < 0.2	Exome Aggregation Consortium	0.158164	1.57277
EpiXcan - Kidney	0.949879	0.418934	2	668	1	0.00299401	1	1	0.5 <= pLI < 0.6	Exome Aggregation Consortium	0.103605	1.69399
EpiXcan - Antropometric/development	0.954693	0.771165	41	2307	1	0.017772	1	1	0.5 <= pLI < 0.6	Exome Aggregation Consortium	0.558253	1.06528
EpiXcan - CAD	0.963175	0.300809	1	618	1	0.00161812	1	1	0.5 <= pLI < 0.6	Exome Aggregation Consortium	0.0419288	2.15809
EpiXcan - Diabetes	0.966281	0.292507	1	734	1	0.0013624	1	1	0.2 <= pLI < 0.3	Exome Aggregation Consortium	0.0407024	2.10209
EpiXcan - Neuropsychiatric	0.967534	0.675331	19	1431	1	0.0132774	1	1	0.1 <= pLI < 0.2	Exome Aggregation Consortium	0.425185	1.07264
EpiXcan - CAD	0.969956	0.714148	65	11567	1	0.00561943	1	1	pLI < 0.1	Exome Aggregation Consortium	0.494316	1.03174
EpiXcan - Kidney	0.971535	0.460178	4	1069	1	0.00374181	1	1	0.1 <= pLI < 0.2	Exome Aggregation Consortium	0.170273	1.24367
EpiXcan - Neuropsychiatric	0.975318	0.601827	12	1174	1	0.0102215	1	1	0.2 <= pLI < 0.3	Exome Aggregation Consortium	0.337754	1.07236
EpiXcan - Kidney	0.984419	0.720873	94	11589	1	0.00811114	1	1	pLI < 0.1	Exome Aggregation Consortium	0.530155	0.980201
EpiXcan - Autoimmune	0.984838	0.532182	9	1222	1	0.00736498	1	1	0.1 <= pLI < 0.2	Exome Aggregation Consortium	0.273423	1.03583
EpiXcan - Neuropsychiatric	0.984963	0.54726	10	1121	1	0.00892061	1	1	0.3 <= pLI < 0.4	Exome Aggregation Consortium	0.291157	1.02863
EpiXcan - Neuropsychiatric	0.986245	0.510905	8	1039	1	0.00769971	1	1	0.5 <= pLI < 0.6	Exome Aggregation Consortium	0.252742	1.03277
EpiXcan - Diabetes	0.991935	0.204009	1	998	1	0.001002	1	1	0.1 <= pLI < 0.2	Exome Aggregation Consortium	0.0284005	1.46546
EpiXcan - Lipids	0.992615	0.458632	7	1027	1	0.00681597	1	1	0.4 <= pLI < 0.5	Exome Aggregation Consortium	0.216402	0.972002
EpiXcan - Lipids	0.996026	0.450005	8	1115	1	0.00717489	1	1	0.2 <= pLI < 0.3	Exome Aggregation Consortium	0.222733	0.909179
EpiXcan - Diabetes	0.997268	0.572016	47	11562	1	0.00406504	1	1	pLI < 0.1	Exome Aggregation Consortium	0.38051	0.859905
EpiXcan - Bone mineral density	0.998531	0.425861	19	11541	1	0.0016463	1	1	pLI < 0.1	Exome Aggregation Consortium	0.234346	0.773887
EpiXcan - Lipids	0.999033	0.750104	276	11721	1	0.0235475	1	1	pLI < 0.1	Exome Aggregation Consortium	0.62445	0.901042
EpiXcan - Antropometric/development	0.999353	0.675666	66	2685	1	0.024581	1	1	0.1 <= pLI < 0.2	Exome Aggregation Consortium	0.523416	0.872203
EpiXcan - Autoimmune	0.999786	0.675014	178	11663	1	0.0152619	1	1	pLI < 0.1	Exome Aggregation Consortium	0.541389	0.841619
EpiXcan - Antropometric/development	0.999997	0.494782	35	2452	1	0.0142741	1	1	0.2 <= pLI < 0.3	Exome Aggregation Consortium	0.350703	0.698053
EpiXcan - Neuropsychiatric	1	0.499078	259	11801	1	0.0219473	1	1	pLI < 0.1	Exome Aggregation Consortium	0.420593	0.592209
EpiXcan - Bone mineral density	1	0	0	665	1	0	1	1	0.7 <= pLI < 0.8	Exome Aggregation Consortium	0	NA
EpiXcan - Bone mineral density	1	0	0	641	1	0	1	1	0.6 <= pLI < 0.7	Exome Aggregation Consortium	0	NA
EpiXcan - Antropometric/development	1	0.573603	960	12401	1	0.0774131	1	1	pLI < 0.1	Exome Aggregation Consortium	0.520616	0.631984

### Sheet: PrediXcan_trait_categories
Set	pval	odds.ratio	intersection	union	qvalue	Jaccard	Bonf_AdjP	BH_AdjP	name_full	group	OR.ci95.down	OR.ci95.up
PrediXcan - Antropometric/development	0.00167661	1.20672	365	4769	0.0802855	0.076536	0.134129	0.0802855	pLI >= 0.9	Exome Aggregation Consortium	1.06741	1.36421
PrediXcan - Neuropsychiatric	0.00200714	1.37826	120	3855	0.0802855	0.0311284	0.160571	0.0802855	pLI >= 0.9	Exome Aggregation Consortium	1.11759	1.69972
PrediXcan - Kidney	0.0423184	1.42719	37	3598	1	0.0102835	1	1	pLI >= 0.9	Exome Aggregation Consortium	0.980693	2.07697
PrediXcan - Bone mineral density	0.152563	1.62654	9	3513	1	0.00256191	1	1	pLI >= 0.9	Exome Aggregation Consortium	0.751968	3.51828
PrediXcan - Diabetes	0.221361	1.28494	17	3545	1	0.00479549	1	1	pLI >= 0.9	Exome Aggregation Consortium	0.744943	2.21636
PrediXcan - Autoimmune	0.258161	1.26196	12	870	1	0.0137931	1	1	0.3 <= pLI < 0.4	Exome Aggregation Consortium	0.704017	2.26209
PrediXcan - Bone mineral density	0.280867	1.97893	2	617	1	0.00324149	1	1	0.3 <= pLI < 0.4	Exome Aggregation Consortium	0.471803	8.30043
PrediXcan - Lipids	0.281638	1.18104	18	1049	1	0.0171592	1	1	0.7 <= pLI < 0.8	Exome Aggregation Consortium	0.731882	1.90586
PrediXcan - Neuropsychiatric	0.324546	1.14951	17	1021	1	0.0166503	1	1	0.4 <= pLI < 0.5	Exome Aggregation Consortium	0.703158	1.87919
PrediXcan - Antropometric/development	0.33421	1.07136	57	2174	1	0.026219	1	1	0.3 <= pLI < 0.4	Exome Aggregation Consortium	0.8113	1.41478
PrediXcan - CAD	0.3356	1.28682	6	916	1	0.00655022	1	1	0.8 <= pLI < 0.9	Exome Aggregation Consortium	0.562636	2.94313
PrediXcan - CAD	0.363347	1.11489	22	3572	1	0.00615901	1	1	pLI >= 0.9	Exome Aggregation Consortium	0.695373	1.78749
PrediXcan - Neuropsychiatric	0.364618	1.09522	24	1279	1	0.0187647	1	1	0.8 <= pLI < 0.9	Exome Aggregation Consortium	0.722136	1.66105
PrediXcan - Autoimmune	0.366201	1.12646	15	1098	1	0.0136612	1	1	0.8 <= pLI < 0.9	Exome Aggregation Consortium	0.666863	1.90281
PrediXcan - Kidney	0.385292	1.20883	6	760	1	0.00789474	1	1	0.7 <= pLI < 0.8	Exome Aggregation Consortium	0.531766	2.74795
PrediXcan - Diabetes	0.415655	1.23549	4	886	1	0.00451467	1	1	0.8 <= pLI < 0.9	Exome Aggregation Consortium	0.449603	3.39509
PrediXcan - Diabetes	0.418925	1.28996	3	656	1	0.00457317	1	1	0.3 <= pLI < 0.4	Exome Aggregation Consortium	0.404836	4.11028
PrediXcan - Autoimmune	0.440918	1.08435	11	905	1	0.0121547	1	1	0.7 <= pLI < 0.8	Exome Aggregation Consortium	0.590548	1.99107
PrediXcan - Autoimmune	0.479441	1.01655	58	3727	1	0.0155621	1	1	pLI >= 0.9	Exome Aggregation Consortium	0.761001	1.35792
PrediXcan - Bone mineral density	0.48425	1.25713	2	936	1	0.00213675	1	1	0.1 <= pLI < 0.2	Exome Aggregation Consortium	0.299959	5.26867
PrediXcan - Neuropsychiatric	0.510116	1.01601	17	1089	1	0.0156107	1	1	0.7 <= pLI < 0.8	Exome Aggregation Consortium	0.62201	1.65959
PrediXcan - CAD	0.511639	1.08091	4	742	1	0.00539084	1	1	0.2 <= pLI < 0.3	Exome Aggregation Consortium	0.396643	2.94567
PrediXcan - Autoimmune	0.557082	0.991722	9	839	1	0.0107271	1	1	0.4 <= pLI < 0.5	Exome Aggregation Consortium	0.50798	1.93613
PrediXcan - Antropometric/development	0.564617	0.984535	56	2209	1	0.0253508	1	1	0.7 <= pLI < 0.8	Exome Aggregation Consortium	0.744545	1.30188
PrediXcan - Diabetes	0.602149	0.992872	2	573	1	0.0034904	1	1	0.5 <= pLI < 0.6	Exome Aggregation Consortium	0.242793	4.06023
PrediXcan - Bone mineral density	0.632255	1.01677	1	584	1	0.00171233	1	1	0.4 <= pLI < 0.5	Exome Aggregation Consortium	0.138549	7.46182
PrediXcan - CAD	0.67571	0.864342	3	698	1	0.00429799	1	1	0.6 <= pLI < 0.7	Exome Aggregation Consortium	0.273355	2.73303
PrediXcan - Diabetes	0.695165	0.831508	2	667	1	0.0029985	1	1	0.6 <= pLI < 0.7	Exome Aggregation Consortium	0.203421	3.39889
PrediXcan - Lipids	0.70092	0.887255	13	1020	1	0.0127451	1	1	0.3 <= pLI < 0.4	Exome Aggregation Consortium	0.507852	1.5501
PrediXcan - Diabetes	0.71589	0.798161	2	691	1	0.00289436	1	1	0.7 <= pLI < 0.8	Exome Aggregation Consortium	0.195281	3.26229
PrediXcan - Autoimmune	0.722136	0.842468	7	791	1	0.00884956	1	1	0.5 <= pLI < 0.6	Exome Aggregation Consortium	0.395947	1.79254
PrediXcan - Lipids	0.727608	0.933981	82	3854	1	0.0212766	1	1	pLI >= 0.9	Exome Aggregation Consortium	0.732868	1.19028
PrediXcan - Diabetes	0.733061	0.771035	2	712	1	0.00280899	1	1	0.2 <= pLI < 0.3	Exome Aggregation Consortium	0.188657	3.15119
PrediXcan - Bone mineral density	0.774866	0.676519	1	849	1	0.00117786	1	1	0.8 <= pLI < 0.9	Exome Aggregation Consortium	0.092237	4.96197
PrediXcan - Kidney	0.794437	0.747897	5	958	1	0.00521921	1	1	0.8 <= pLI < 0.9	Exome Aggregation Consortium	0.30565	1.83003
PrediXcan - CAD	0.833831	0.616644	2	655	1	0.00305344	1	1	0.4 <= pLI < 0.5	Exome Aggregation Consortium	0.151756	2.50567
PrediXcan - Kidney	0.856504	0.62419	3	729	1	0.00411523	1	1	0.3 <= pLI < 0.4	Exome Aggregation Consortium	0.198341	1.96436
PrediXcan - CAD	0.857829	0.579665	2	689	1	0.00290276	1	1	0.3 <= pLI < 0.4	Exome Aggregation Consortium	0.142676	2.35507
PrediXcan - Kidney	0.864242	0.613326	3	739	1	0.00405954	1	1	0.6 <= pLI < 0.7	Exome Aggregation Consortium	0.194898	1.93008
PrediXcan - Lipids	0.866807	0.776433	16	1248	1	0.0128205	1	1	0.8 <= pLI < 0.9	Exome Aggregation Consortium	0.469033	1.2853
PrediXcan - Lipids	0.880285	0.710533	9	940	1	0.00957447	1	1	0.5 <= pLI < 0.6	Exome Aggregation Consortium	0.365021	1.38309
PrediXcan - Diabetes	0.883923	0.53752	2	976	1	0.00204918	1	1	0.1 <= pLI < 0.2	Exome Aggregation Consortium	0.131603	2.19546
PrediXcan - Neuropsychiatric	0.88534	0.733479	12	1070	1	0.011215	1	1	0.6 <= pLI < 0.7	Exome Aggregation Consortium	0.411153	1.3085
PrediXcan - Kidney	0.894725	0.568647	3	784	1	0.00382653	1	1	0.2 <= pLI < 0.3	Exome Aggregation Consortium	0.180736	1.78912
PrediXcan - CAD	0.90079	0.558406	3	1007	1	0.00297915	1	1	0.1 <= pLI < 0.2	Exome Aggregation Consortium	0.17677	1.76398
PrediXcan - Kidney	0.916286	0.483997	2	646	1	0.00309598	1	1	0.5 <= pLI < 0.6	Exome Aggregation Consortium	0.119542	1.95959
PrediXcan - CAD	0.925922	0.764577	60	11560	1	0.00519031	1	1	pLI < 0.1	Exome Aggregation Consortium	0.51755	1.12951
PrediXcan - Bone mineral density	0.927499	0.635892	17	11531	1	0.00147429	1	1	pLI < 0.1	Exome Aggregation Consortium	0.31736	1.27413
PrediXcan - Neuropsychiatric	0.928996	0.650825	9	979	1	0.00919305	1	1	0.5 <= pLI < 0.6	Exome Aggregation Consortium	0.334528	1.26618
PrediXcan - Autoimmune	0.929643	0.600609	6	886	1	0.00677201	1	1	0.6 <= pLI < 0.7	Exome Aggregation Consortium	0.266497	1.3536
PrediXcan - Antropometric/development	0.930378	0.804899	45	2196	1	0.0204918	1	1	0.6 <= pLI < 0.7	Exome Aggregation Consortium	0.591427	1.09542
PrediXcan - Neuropsychiatric	0.933218	0.720959	18	1373	1	0.01311	1	1	0.1 <= pLI < 0.2	Exome Aggregation Consortium	0.44808	1.16002
PrediXcan - Antropometric/development	0.937556	0.79067	41	2156	1	0.0190167	1	1	0.4 <= pLI < 0.5	Exome Aggregation Consortium	0.572858	1.0913
PrediXcan - CAD	0.948131	0.336086	1	606	1	0.00165017	1	1	0.5 <= pLI < 0.6	Exome Aggregation Consortium	0.0467997	2.41356
PrediXcan - Autoimmune	0.954642	0.556643	6	931	1	0.00644468	1	1	0.2 <= pLI < 0.3	Exome Aggregation Consortium	0.247059	1.25416
PrediXcan - Neuropsychiatric	0.962201	0.620333	11	1116	1	0.00985663	1	1	0.2 <= pLI < 0.3	Exome Aggregation Consortium	0.339413	1.13376
PrediXcan - Lipids	0.96274	0.593651	9	1034	1	0.00870406	1	1	0.6 <= pLI < 0.7	Exome Aggregation Consortium	0.30526	1.1545
PrediXcan - Lipids	0.966107	0.650194	15	1337	1	0.0112191	1	1	0.1 <= pLI < 0.2	Exome Aggregation Consortium	0.386865	1.09276
PrediXcan - Lipids	0.966723	0.569467	8	991	1	0.00807265	1	1	0.4 <= pLI < 0.5	Exome Aggregation Consortium	0.281534	1.15188
PrediXcan - CAD	0.97441	0.270274	1	724	1	0.00138122	1	1	0.7 <= pLI < 0.8	Exome Aggregation Consortium	0.0376494	1.94022
PrediXcan - Kidney	0.974643	0.729036	82	11579	1	0.00708179	1	1	pLI < 0.1	Exome Aggregation Consortium	0.52423	1.01385
PrediXcan - Neuropsychiatric	0.978861	0.553492	9	1063	1	0.0084666	1	1	0.3 <= pLI < 0.4	Exome Aggregation Consortium	0.28474	1.07591
PrediXcan - Autoimmune	0.983349	0.521172	8	1193	1	0.00670578	1	1	0.1 <= pLI < 0.2	Exome Aggregation Consortium	0.257321	1.05557
PrediXcan - Antropometric/development	0.986398	0.749648	58	2404	1	0.0241265	1	1	0.8 <= pLI < 0.9	Exome Aggregation Consortium	0.57115	0.983931
PrediXcan - Kidney	0.989406	0.217475	1	697	1	0.00143472	1	1	0.4 <= pLI < 0.5	Exome Aggregation Consortium	0.0303703	1.55729
PrediXcan - Lipids	0.99114	0.48696	8	1080	1	0.00740741	1	1	0.2 <= pLI < 0.3	Exome Aggregation Consortium	0.240913	0.984296
PrediXcan - Antropometric/development	0.991167	0.668798	32	2115	1	0.01513	1	1	0.5 <= pLI < 0.6	Exome Aggregation Consortium	0.465809	0.960244
PrediXcan - Lipids	0.995152	0.780047	260	11702	1	0.0222184	1	1	pLI < 0.1	Exome Aggregation Consortium	0.644589	0.94397
PrediXcan - Kidney	0.995283	0.262001	2	1049	1	0.00190658	1	1	0.1 <= pLI < 0.2	Exome Aggregation Consortium	0.0647905	1.05949
PrediXcan - Diabetes	0.997453	0.529785	35	11553	1	0.00302952	1	1	pLI < 0.1	Exome Aggregation Consortium	0.333389	0.841876
PrediXcan - Antropometric/development	0.999657	0.642616	56	2494	1	0.0224539	1	1	0.1 <= pLI < 0.2	Exome Aggregation Consortium	0.48797	0.846272
PrediXcan - Autoimmune	0.999804	0.660834	160	11651	1	0.0137327	1	1	pLI < 0.1	Exome Aggregation Consortium	0.524473	0.832649
PrediXcan - Antropometric/development	0.999842	0.563792	35	2251	1	0.0155486	1	1	0.2 <= pLI < 0.3	Exome Aggregation Consortium	0.399465	0.795717
PrediXcan - Neuropsychiatric	1	0.518042	235	11766	1	0.0199728	1	1	pLI < 0.1	Exome Aggregation Consortium	0.432379	0.620677
PrediXcan - Bone mineral density	1	0	0	653	1	0	1	1	0.7 <= pLI < 0.8	Exome Aggregation Consortium	0	NA
PrediXcan - Bone mineral density	1	0	0	629	1	0	1	1	0.6 <= pLI < 0.7	Exome Aggregation Consortium	0	NA
PrediXcan - Bone mineral density	1	0	0	535	1	0	1	1	0.5 <= pLI < 0.6	Exome Aggregation Consortium	0	NA
PrediXcan - Diabetes	1	0	0	625	1	0	1	1	0.4 <= pLI < 0.5	Exome Aggregation Consortium	0	NA
PrediXcan - Bone mineral density	1	0	0	674	1	0	1	1	0.2 <= pLI < 0.3	Exome Aggregation Consortium	0	NA
PrediXcan - Antropometric/development	1	0.596205	867	12293	1	0.0705279	1	1	pLI < 0.1	Exome Aggregation Consortium	0.538372	0.66025
