## Supplementary material for "Integrative transcriptome imputation reveals tissue-specific and shared biological mechanisms mediating susceptibility to complex traits": Table S8

### Sheet: Trait association pairs
Trait 1	Trait 2	Number of shared genes	Same category	Number of genes associated to trait 1	Number of genes associated to trait 2
Alzheimer's disease	Kidney, eGFR	1	No	51	193
Alzheimer's disease	Coronary artery disease	1	No	51	134
Alzheimer's disease	Crohn's disease	1	No	51	151
Alzheimer's disease	Rheumatoid arthritis	1	No	51	83
Alzheimer's disease	Inflammatory bowel disease	1	No	51	188
Alzheimer's disease	Triglycerides	1	No	51	175
Alzheimer's disease	Myocardial infarction	1	No	51	81
Alzheimer's disease	Systemic lupus erythematosus	1	No	51	60
Alzheimer's disease	Menopause, age at	1	No	51	184
Alzheimer's disease	Glucose, fasting 2	2	No	51	55
Alzheimer's disease	Hip circumference	4	No	51	132
Alzheimer's disease	Waist circumference	4	No	51	95
Alzheimer's disease	BMI	6	No	51	172
Alzheimer's disease	Low density lipoprotein	6	No	51	227
Alzheimer's disease	High density lipoprotein	8	No	51	244
Alzheimer's disease	Total cholesterol	9	No	51	276
Alzheimer's disease	Height	9	No	51	1656
Alzheimer's disease	Years of education	1	Yes	51	216
Alzheimer's disease	Schizophrenia	1	Yes	51	324
Alzheimer's disease	Neuroticism	5	Yes	51	64
Birth weight	Ulcerative colitis	1	No	121	87
Birth weight	Inflammatory bowel disease	1	No	121	188
Birth weight	Rheumatoid arthritis	1	No	121	83
Birth weight	Systemic lupus erythematosus	2	No	121	60
Birth weight	Neuroticism	2	No	121	64
Birth weight	Total cholesterol	5	No	121	276
Birth weight	Triglycerides	5	No	121	175
Birth weight	High density lipoprotein	5	No	121	244
Birth weight	Myocardial infarction	6	No	121	81
Birth weight	Low density lipoprotein	6	No	121	227
Birth weight	Schizophrenia	12	No	121	324
Birth weight	Menarche, age at	2	Yes	121	141
Birth weight	Waist circumference	2	Yes	121	95
Birth weight	BMI, waist/hip ratio adjusted	3	Yes	121	80
Birth weight	Menopause, age at	4	Yes	121	184
Birth weight	BMI, waist adjusted	6	Yes	121	124
Birth weight	Hip circumference	6	Yes	121	132
Birth weight	BMI, hip adjusted	12	Yes	121	194
Birth weight	Height	40	Yes	121	1656
BMI	Rheumatoid arthritis	1	No	172	83
BMI	Systemic lupus erythematosus	4	No	172	60
BMI	Myocardial infarction	5	No	172	81
BMI	Kidney, eGFR	5	No	172	193
BMI	Ulcerative colitis	5	No	172	87
BMI	Glucose, fasting 2	5	No	172	55
BMI	Low density lipoprotein	6	No	172	227
BMI	Neuroticism	8	No	172	64
BMI	Coronary artery disease	10	No	172	134
BMI	Total cholesterol	13	No	172	276
BMI	Triglycerides	20	No	172	175
BMI	Crohn's disease	22	No	172	151
BMI	High density lipoprotein	23	No	172	244
BMI	Years of education	23	No	172	216
BMI	Schizophrenia	24	No	172	324
BMI	Inflammatory bowel disease	27	No	172	188
BMI	Menopause, age at	1	Yes	172	184
BMI	BMI, waist/hip ratio adjusted	4	Yes	172	80
BMI	Birth weight	5	Yes	172	121
BMI	BMI, waist adjusted	12	Yes	172	124
BMI	Menarche, age at	16	Yes	172	141
BMI	BMI, hip adjusted	17	Yes	172	194
BMI	Height	46	Yes	172	1656
BMI	Waist circumference	80	Yes	172	95
BMI	Hip circumference	80	Yes	172	132
BMI, hip adjusted	Ulcerative colitis	1	No	194	87
BMI, hip adjusted	Myocardial infarction	1	No	194	81
BMI, hip adjusted	Low density lipoprotein	3	No	194	227
BMI, hip adjusted	Rheumatoid arthritis	3	No	194	83
BMI, hip adjusted	Inflammatory bowel disease	8	No	194	188
BMI, hip adjusted	Triglycerides	11	No	194	175
BMI, hip adjusted	Total cholesterol	12	No	194	276
BMI, hip adjusted	High density lipoprotein	14	No	194	244
BMI, hip adjusted	Schizophrenia	21	No	194	324
BMI, hip adjusted	Menarche, age at	3	Yes	194	141
BMI, hip adjusted	Waist circumference	14	Yes	194	95
BMI, hip adjusted	Menopause, age at	17	Yes	194	184
BMI, hip adjusted	BMI, waist/hip ratio adjusted	17	Yes	194	80
BMI, hip adjusted	BMI, waist adjusted	40	Yes	194	124
BMI, hip adjusted	Height	161	Yes	194	1656
BMI, waist adjusted	Low density lipoprotein	1	No	124	227
BMI, waist adjusted	Systemic lupus erythematosus	1	No	124	60
BMI, waist adjusted	Total cholesterol	2	No	124	276
BMI, waist adjusted	Rheumatoid arthritis	3	No	124	83
BMI, waist adjusted	Ulcerative colitis	4	No	124	87
BMI, waist adjusted	Triglycerides	6	No	124	175
BMI, waist adjusted	Inflammatory bowel disease	11	No	124	188
BMI, waist adjusted	High density lipoprotein	14	No	124	244
BMI, waist adjusted	Schizophrenia	21	No	124	324
BMI, waist adjusted	Menarche, age at	3	Yes	124	141
BMI, waist adjusted	Menopause, age at	3	Yes	124	184
BMI, waist adjusted	BMI, waist/hip ratio adjusted	30	Yes	124	80
BMI, waist adjusted	Height	95	Yes	124	1656
BMI, waist/hip ratio adjusted	Myocardial infarction	1	No	80	81
BMI, waist/hip ratio adjusted	Ulcerative colitis	2	No	80	87
BMI, waist/hip ratio adjusted	Inflammatory bowel disease	4	No	80	188
BMI, waist/hip ratio adjusted	Low density lipoprotein	6	No	80	227
BMI, waist/hip ratio adjusted	Total cholesterol	7	No	80	276
BMI, waist/hip ratio adjusted	Triglycerides	12	No	80	175
BMI, waist/hip ratio adjusted	Schizophrenia	13	No	80	324
BMI, waist/hip ratio adjusted	High density lipoprotein	17	No	80	244
BMI, waist/hip ratio adjusted	Menopause, age at	1	Yes	80	184
BMI, waist/hip ratio adjusted	Menarche, age at	3	Yes	80	141
BMI, waist/hip ratio adjusted	Height	34	Yes	80	1656
Coronary artery disease	Rheumatoid arthritis	1	No	134	83
Coronary artery disease	Neuroticism	1	No	134	64
Coronary artery disease	Menopause, age at	1	No	134	184
Coronary artery disease	Systemic lupus erythematosus	1	No	134	60
Coronary artery disease	BMI, hip adjusted	2	No	134	194
Coronary artery disease	BMI, waist adjusted	2	No	134	124
Coronary artery disease	BMI, waist/hip ratio adjusted	2	No	134	80
Coronary artery disease	Ulcerative colitis	3	No	134	87
Coronary artery disease	Waist circumference	3	No	134	95
Coronary artery disease	Crohn's disease	3	No	134	151
Coronary artery disease	Menarche, age at	3	No	134	141
Coronary artery disease	Triglycerides	4	No	134	175
Coronary artery disease	Kidney, eGFR	4	No	134	193
Coronary artery disease	Years of education	5	No	134	216
Coronary artery disease	Inflammatory bowel disease	5	No	134	188
Coronary artery disease	Hip circumference	7	No	134	132
Coronary artery disease	Birth weight	8	No	134	121
Coronary artery disease	Schizophrenia	10	No	134	324
Coronary artery disease	High density lipoprotein	11	No	134	244
Coronary artery disease	Low density lipoprotein	15	No	134	227
Coronary artery disease	Total cholesterol	16	No	134	276
Coronary artery disease	Height	30	No	134	1656
Coronary artery disease	Myocardial infarction	72	Yes	134	81
Crohn's disease	Menopause, age at	2	No	151	184
Crohn's disease	Birth weight	2	No	151	121
Crohn's disease	Kidney, eGFR	4	No	151	193
Crohn's disease	Glucose, fasting 2	4	No	151	55
Crohn's disease	BMI, waist/hip ratio adjusted	4	No	151	80
Crohn's disease	Schizophrenia	5	No	151	324
Crohn's disease	Triglycerides	6	No	151	175
Crohn's disease	Low density lipoprotein	6	No	151	227
Crohn's disease	BMI, waist adjusted	7	No	151	124
Crohn's disease	Menarche, age at	8	No	151	141
Crohn's disease	BMI, hip adjusted	10	No	151	194
Crohn's disease	Total cholesterol	11	No	151	276
Crohn's disease	High density lipoprotein	15	No	151	244
Crohn's disease	Waist circumference	17	No	151	95
Crohn's disease	Hip circumference	18	No	151	132
Crohn's disease	Years of education	27	No	151	216
Crohn's disease	Height	39	No	151	1656
Crohn's disease	Systemic lupus erythematosus	6	Yes	151	60
Crohn's disease	Rheumatoid arthritis	8	Yes	151	83
Crohn's disease	Ulcerative colitis	40	Yes	151	87
Crohn's disease	Inflammatory bowel disease	109	Yes	151	188
Glucose, fasting 2	Menarche, age at	1	No	55	141
Glucose, fasting 2	Ulcerative colitis	1	No	55	87
Glucose, fasting 2	Schizophrenia	2	No	55	324
Glucose, fasting 2	Neuroticism	2	No	55	64
Glucose, fasting 2	Rheumatoid arthritis	3	No	55	83
Glucose, fasting 2	Menopause, age at	15	No	55	184
Height	Systemic lupus erythematosus	5	No	1656	60
Height	Myocardial infarction	16	No	1656	81
Height	Ulcerative colitis	18	No	1656	87
Height	Rheumatoid arthritis	19	No	1656	83
Height	Neuroticism	20	No	1656	64
Height	Glucose, fasting 2	21	No	1656	55
Height	Triglycerides	38	No	1656	175
Height	Inflammatory bowel disease	45	No	1656	188
Height	Low density lipoprotein	49	No	1656	227
Height	High density lipoprotein	65	No	1656	244
Height	Total cholesterol	71	No	1656	276
Height	Schizophrenia	81	No	1656	324
Height	Menarche, age at	31	Yes	1656	141
Height	Menopause, age at	55	Yes	1656	184
High density lipoprotein	Menarche, age at	2	No	244	141
High density lipoprotein	Systemic lupus erythematosus	7	No	244	60
High density lipoprotein	Myocardial infarction	7	No	244	81
High density lipoprotein	Neuroticism	8	No	244	64
High density lipoprotein	Ulcerative colitis	10	No	244	87
High density lipoprotein	Menopause, age at	11	No	244	184
High density lipoprotein	Rheumatoid arthritis	11	No	244	83
High density lipoprotein	Glucose, fasting 2	15	No	244	55
High density lipoprotein	Schizophrenia	25	No	244	324
High density lipoprotein	Low density lipoprotein	37	Yes	244	227
High density lipoprotein	Total cholesterol	62	Yes	244	276
High density lipoprotein	Triglycerides	73	Yes	244	175
Hip circumference	Rheumatoid arthritis	1	No	132	83
Hip circumference	Ulcerative colitis	2	No	132	87
Hip circumference	Glucose, fasting 2	3	No	132	55
Hip circumference	Myocardial infarction	4	No	132	81
Hip circumference	Systemic lupus erythematosus	4	No	132	60
Hip circumference	Neuroticism	5	No	132	64
Hip circumference	Low density lipoprotein	5	No	132	227
Hip circumference	Total cholesterol	15	No	132	276
Hip circumference	High density lipoprotein	15	No	132	244
Hip circumference	Schizophrenia	16	No	132	324
Hip circumference	Triglycerides	19	No	132	175
Hip circumference	Inflammatory bowel disease	20	No	132	188
Hip circumference	Menopause, age at	3	Yes	132	184
Hip circumference	Menarche, age at	12	Yes	132	141
Hip circumference	BMI, waist adjusted	13	Yes	132	124
Hip circumference	BMI, waist/hip ratio adjusted	16	Yes	132	80
Hip circumference	BMI, hip adjusted	38	Yes	132	194
Hip circumference	Height	53	Yes	132	1656
Hip circumference	Waist circumference	76	Yes	132	95
Inflammatory bowel disease	Neuroticism	1	No	188	64
Inflammatory bowel disease	Schizophrenia	2	No	188	324
Inflammatory bowel disease	Low density lipoprotein	2	No	188	227
Inflammatory bowel disease	Myocardial infarction	2	No	188	81
Inflammatory bowel disease	Triglycerides	2	No	188	175
Inflammatory bowel disease	Menopause, age at	7	No	188	184
Inflammatory bowel disease	Total cholesterol	8	No	188	276
Inflammatory bowel disease	Menarche, age at	12	No	188	141
Inflammatory bowel disease	High density lipoprotein	14	No	188	244
Inflammatory bowel disease	Systemic lupus erythematosus	7	Yes	188	60
Inflammatory bowel disease	Rheumatoid arthritis	8	Yes	188	83
Inflammatory bowel disease	Ulcerative colitis	68	Yes	188	87
Kidney, eGFR	Systemic lupus erythematosus	1	No	193	60
Kidney, eGFR	Neuroticism	1	No	193	64
Kidney, eGFR	Menarche, age at	1	No	193	141
Kidney, eGFR	Rheumatoid arthritis	1	No	193	83
Kidney, eGFR	Waist circumference	2	No	193	95
Kidney, eGFR	Myocardial infarction	3	No	193	81
Kidney, eGFR	BMI, waist adjusted	4	No	193	124
Kidney, eGFR	Birth weight	4	No	193	121
Kidney, eGFR	BMI, waist/hip ratio adjusted	4	No	193	80
Kidney, eGFR	Ulcerative colitis	6	No	193	87
Kidney, eGFR	Inflammatory bowel disease	6	No	193	188
Kidney, eGFR	Hip circumference	6	No	193	132
Kidney, eGFR	Low density lipoprotein	6	No	193	227
Kidney, eGFR	Glucose, fasting 2	7	No	193	55
Kidney, eGFR	Triglycerides	7	No	193	175
Kidney, eGFR	Menopause, age at	10	No	193	184
Kidney, eGFR	BMI, hip adjusted	12	No	193	194
Kidney, eGFR	Schizophrenia	13	No	193	324
Kidney, eGFR	Total cholesterol	15	No	193	276
Kidney, eGFR	High density lipoprotein	17	No	193	244
Kidney, eGFR	Height	54	No	193	1656
Low density lipoprotein	Neuroticism	2	No	227	64
Low density lipoprotein	Menopause, age at	2	No	227	184
Low density lipoprotein	Systemic lupus erythematosus	3	No	227	60
Low density lipoprotein	Rheumatoid arthritis	7	No	227	83
Low density lipoprotein	Schizophrenia	8	No	227	324
Low density lipoprotein	Glucose, fasting 2	8	No	227	55
Low density lipoprotein	Myocardial infarction	12	No	227	81
Low density lipoprotein	Triglycerides	37	Yes	227	175
Low density lipoprotein	Total cholesterol	185	Yes	227	276
Menarche, age at	Rheumatoid arthritis	1	No	141	83
Menarche, age at	Ulcerative colitis	11	No	141	87
Menarche, age at	Schizophrenia	14	No	141	324
Menarche, age at	Menopause, age at	3	Yes	141	184
Menopause, age at	Systemic lupus erythematosus	3	No	184	60
Menopause, age at	Rheumatoid arthritis	3	No	184	83
Menopause, age at	Ulcerative colitis	3	No	184	87
Menopause, age at	Schizophrenia	15	No	184	324
Myocardial infarction	Systemic lupus erythematosus	1	No	81	60
Myocardial infarction	Rheumatoid arthritis	1	No	81	83
Myocardial infarction	Schizophrenia	8	No	81	324
Rheumatoid arthritis	Neuroticism	3	No	83	64
Rheumatoid arthritis	Ulcerative colitis	9	Yes	83	87
Rheumatoid arthritis	Systemic lupus erythematosus	14	Yes	83	60
Schizophrenia	Ulcerative colitis	1	No	324	87
Schizophrenia	Systemic lupus erythematosus	3	No	324	60
Schizophrenia	Neuroticism	8	Yes	324	64
Systemic lupus erythematosus	Neuroticism	10	No	60	64
Systemic lupus erythematosus	Ulcerative colitis	5	Yes	60	87
Total cholesterol	Neuroticism	3	No	276	64
Total cholesterol	Ulcerative colitis	3	No	276	87
Total cholesterol	Systemic lupus erythematosus	8	No	276	60
Total cholesterol	Rheumatoid arthritis	9	No	276	83
Total cholesterol	Schizophrenia	11	No	276	324
Total cholesterol	Myocardial infarction	12	No	276	81
Total cholesterol	Glucose, fasting 2	18	No	276	55
Total cholesterol	Menopause, age at	20	No	276	184
Total cholesterol	Triglycerides	60	Yes	276	175
Triglycerides	Ulcerative colitis	1	No	175	87
Triglycerides	Menarche, age at	1	No	175	141
Triglycerides	Rheumatoid arthritis	4	No	175	83
Triglycerides	Systemic lupus erythematosus	7	No	175	60
Triglycerides	Neuroticism	8	No	175	64
Triglycerides	Schizophrenia	12	No	175	324
Triglycerides	Menopause, age at	17	No	175	184
Triglycerides	Glucose, fasting 2	23	No	175	55
Waist circumference	Myocardial infarction	1	No	95	81
Waist circumference	Low density lipoprotein	3	No	95	227
Waist circumference	Systemic lupus erythematosus	3	No	95	60
Waist circumference	Glucose, fasting 2	3	No	95	55
Waist circumference	Neuroticism	6	No	95	64
Waist circumference	High density lipoprotein	6	No	95	244
Waist circumference	Total cholesterol	8	No	95	276
Waist circumference	Schizophrenia	11	No	95	324
Waist circumference	Triglycerides	12	No	95	175
Waist circumference	Inflammatory bowel disease	19	No	95	188
Waist circumference	BMI, waist adjusted	6	Yes	95	124
Waist circumference	Menarche, age at	12	Yes	95	141
Waist circumference	Height	29	Yes	95	1656
Years of education	Systemic lupus erythematosus	1	No	216	60
Years of education	Glucose, fasting 2	1	No	216	55
Years of education	Myocardial infarction	2	No	216	81
Years of education	Low density lipoprotein	2	No	216	227
Years of education	Triglycerides	3	No	216	175
Years of education	BMI, waist/hip ratio adjusted	3	No	216	80
Years of education	BMI, waist adjusted	4	No	216	124
Years of education	Total cholesterol	5	No	216	276
Years of education	Kidney, eGFR	6	No	216	193
Years of education	Rheumatoid arthritis	6	No	216	83
Years of education	Birth weight	8	No	216	121
Years of education	Menopause, age at	11	No	216	184
Years of education	High density lipoprotein	14	No	216	244
Years of education	Hip circumference	16	No	216	132
Years of education	Waist circumference	16	No	216	95
Years of education	Ulcerative colitis	18	No	216	87
Years of education	Menarche, age at	19	No	216	141
Years of education	BMI, hip adjusted	20	No	216	194
Years of education	Inflammatory bowel disease	33	No	216	188
Years of education	Height	59	No	216	1656
Years of education	Neuroticism	15	Yes	216	64
Years of education	Schizophrenia	26	Yes	216	324
