## Supplementary material for "Integrative transcriptome imputation reveals tissue-specific and shared biological mechanisms mediating susceptibility to complex traits": Table S10

### Sheet: 工作表1
Trait Category	Trait name	clinVar	OMIM	Softpanel			MGD
				Query type	Query value	Notes
						(if needed)
Neuropsychiatric	Schizophrenia	Schizophrenia		ICD10 index	F20, schizophrenia		Phenotypes_Behavior
	Alzheimer's disease	Alzheimer			G30 Alzheimer’s Disease		Phenotypes_Nervous
	Autism spectrum disorder	Autism			F84 Pervasive developmental disorders		Phenotypes_Behavior
	Attention Deficit Hyperactivity disorder	Attention Deficit Hyperactivity disorder	Attention Deficit Hyperactivity disorder; ADHD		F90.9 ADHD
	Anxiety, case/control	Anxiety		keyword	anxiety
	Anxiety, factor scores
	Smoking, cigarettes/day	Smoking			“smoking habit”
	Smoking, age of onset
	Smoking, ever vs. never
	Smoking, current vs. former
	Extraversion	Extraversion			extroverted
	Neuroticism	Neuroticism	HP:0000716		neuroticism
	Depressive symptoms	Depressive symptoms	HP:0000716		depression
	Subjective well being	Subjective well being			"subjective well being"
	Years of education	Years of education			education
Autoimmune	Crohn's disease	Crohn		ICD10 index	K50 Crohn’s disease		Phenotypes_Immune
	Ulcerative colitis	Ulcerative colitis			K51 ulcerative colitis
	Inflammatory bowel disease	Inflammatory bowel disease			K50-52 Noninfective enteritis and colitis
	Atopic dermatitis	Atopic dermatitis			L20 Atopic Dermatitis
	Rheumatoid arthritis	Rheumatoid arthritis			M05: Rheumatoid Arthritis yielded no results
	Systemic lupus erythematosus	Systemic lupus erythematosus			M32 Systemic lupus erythromatosus
CAD	Coronary artery disease	Coronary artery disease; coronary heart disease	Coronary artery disease	keyword	“Coronary artery disease”	I25 Chronic ischemic heart disease did not yield any results	Phenotypes_Cardiovascular
	Myocardial infarction	Myocardial infarction			“myocardial infarction"
Lipids	High density lipoprotein	lipidemia; lipoprotein; cholesterolemia; hypertriglyceridemia		ICD10 index	E78 Disorders of lipoprotein metabolism and other lipidemias
	Low density lipoprotein
	Total cholesterol
	Triglycerides
Diabetes	Diabetes, type 2	Diabetes mellitus type 2; Insulin-resistant diabetes mellitus; type II diabetes	Noninsulin-dependent diabetes mellitus; resistant diabetes mellitus; Diabetes mellitus type 2		E11 Type 2 diabetes mellitus		Phenotypes_Endocrine
	Glucose, fasting	fasting glucose; hyperglycemia; hypoglycemia		keyword	“fasting glucose”	R73.0 does not yield OMIM enties
	Glycated hemoglobin	Glycated hemoglobin			“HBA1c”
	Insulin, fasting	insulinem	Insulinoma; insulinemia		“fasting insulin”
	Insulin resistance, HOMA	Insulin resistance	Insulin resistance		"insulin resistance"
	Beta-cell function, HOMA	Beta-cell function, HOMA	Beta cell		"beta cell function"
	Glucose, fasting 2	Glucose, fasting 2	fasting glucose; glycem	ICD10 index	R73.0 Abnormal glucose
	Insulin, fasting 2	insulinem		keyword	“fasting insulin”
Antropometric/development	BMI	overweight; obese; obesity; cachexia; build	overweight; obese; obesity; cachexia; build; thisisaCScategory_growthWeight; thisisaCScategory_growthOther		“body mass index” obsesity cachexia	Z68 is not listed	Phenotypes_Growth
	BMI, waist adjusted
	BMI, hip adjusted
	BMI, waist/hip ratio adjusted
	Waist circumference				"waist circumference"
	Hip circumference				"Hip circumference"
	Waist/hip ratio				"waist hip ratio"
	Glucose, 2hr tolerance test	Glucose, 2hr tolerance test	Glucose, 2hr tolerance test	NA, could not find relevant search term
	Height	dwarfism; gigantism	thisisaCScategory_growthHeight	keyword	height
	Childhood obesity	Childhood obesity	thisisaCScategory_growthWeight; thisisaCScategory_growthOther		“childhood obesity”
	Childhood BMI	Childhood BMI	thisisaCScategory_growthWeight; thisisaCScategory_growthOther		“childhood obesity” “childhood cachexia”
	Birth weight	Birth weight	birth weight; birthweight		"Birth weight"
	Head circumference	microcephaly; macrocephaly	microcephaly; macrocephaly; small head; large head; Head circumference		"head circumference"
	Birth length	Birth length			"Birth length"
	Menarche, age at	Menarche, age at			menarche		Phenotypes_Reproductive
	Menopause, age at	Menopause, age at			menopause
Bone mineral density	Bone mineral density, femoral	osteoporosis; osteopetrosis	Bone mineral density; osteoporosis; osteopetrosis		“bone mineral density”		Phenotypes_Skeleton
	Bone mineral density, forearm
	Bone mineral density, spine
Kidney	Kidney, eGFR	Kidney, eGFR	glomerular filtration rate		“glomerular filtration rate”		Phenotypes_Renal
	Kidney, urinary albumin/creatinine	Kidney, urinary albumin/creatinine			“urinary albumin, urinary creatinine”
	Kidney, microalbuminuria	microalbuminuria			“microalbuminuria”
	Kidney, chronic disease	chronic kidney disease			“chronic kidney disease”
	Table S6. Query parameters used to infer gene-trait associations from the clinical datasets.
Several traits could not be separated from each other at the phenotype level in some databases and thus were coalesced to bigger groups that were no larger than their respective trait category.
Multiple search terms for each trait/group are separated by “;”. Some search terms refer to phenotype categories eg. preceded by “thisisaCScategory_” designation.
Similarly, for the MGD database, since there is not good overlap between mouse phenotypes and human diseases, relevant phenotype groups were used (“Phenotypes_”). Slight differences between queries were optimized to different terminologies used in the respective databases.
